# Observations of Elemental Composition of Enceladus Consistent with Generalized Models of Theoretical Ecosystems

**DOI:** 10.1101/2023.10.29.564608

**Authors:** Daniel Muratore, Sara I. Walker, Heather Graham, Christopher H. House, Christopher P. Kempes

## Abstract

Recent analysis of data from the Cassini Cosmic Dust Analyzer confirm geochemical modeling work that shows that the ocean of Enceladus contains considerable quantities of inorganic phosphorus as well as ammonium [55]. Technological advancement in flight instrumentation will continue to yield increasingly detailed data about the relative elemental and molecular composition of life detection candidates. Apart from speculating about threshold concentrations of bioactive compounds to support ecosystems, metabolic and ecological theory can provide a powerful interpretative lens to assess whether extraterrestrial environments are compatible with living ecosystems. Using multiple levels of ecological analysis, spanning from assuming strictly Earth-like organismal physiology to more agnostic understandings of putative biochemistries, we compare the proposed N:P stoichiometries of the Enceledus ocean to possible ecologies. We use chemostat models to predict potentially supportable biomass concentrations under different energy and matter flux regimes, macromolecular allometric theory to compare hypothetical biomass N:P ratios to possible environmental N:P supply ratios, and finally take a data-driven biogeochemical approach to predict possible biomass N:P ratios from the observed dissolved ratios. All three of our modeling approaches suggest marginal compatibility of an ecosystem with the ranges of dissolved N and P concentrations in the Enceledean ocean. Based on our analysis, we suggest two main priorities for further research into terrestrial analogs to improve our ability to interpret geochemical ratios as a life detection instrument.
