## Extended Data Table 2 for "Observations of Elemental Composition of Enceladus Consistent with Generalized Models of Theoretical Ecosystems"

### Sheet: Sheet1
Macromolecule Allometry	Power-Law Slope (pg macromolecule vs cell volume)	Power-Law Intercept	Source
Genome	1.16	0.647	1
Protein	0.83	1.09	2
Ribosomes	0.73	0.219	2
Lipids	0.8	0.8	1
Carbohydrates	0.93	0.72	1
Source 1:
C. P. Kempes, L. Wang, J. P. Amend, J. Doyle, and T. Hoehler. Evolutionary tradeoffs in cellular composition across diverse bacteria. The ISME journal, 10(9):2145–2157, 2016.
Source 2:
Z. Finkel, M. Follows, and A. Irwin. Size-scaling of macromolecules and chemical energy content in the eukaryotic microalgae. Journal of Plankton Research, 38(5):1151–1162, 2016.
