## Extended Data Table 4 for "Observations of Elemental Composition of Enceladus Consistent with Generalized Models of Theoretical Ecosystems"

### Sheet: dissolved_particulate_ratios
Elemental Ratio (more abundant element is numerator)	More abundant element (numerator)	Less Abundant Element (demoninator)	Phytoplankton stoichiometric ratio	Dissolved Seawater Stoichiometric Ratio
C_N	C	N	7.75194	74.9
C_Si	C	Si	7.75194	22.5376
C_K	C	K	72.9927	0.220186
C_S	C	S	95.2381	0.0802213
C_P	C	P	123.916	1123.5
C_Mg	C	Mg	221.239	0.0426667
C_Ca	C	Ca	248.139	0.218601
C_Fe	C	Fe	16528.9	4.18436e+06
C_Sr	C	Sr	24813.9	25.2472
C_Mn	C	Mn	44247.8	6.17308e+06
C_Ni	C	Ni	124069	275031
C_Zn	C	Zn	155039	420000
C_Cu	C	Cu	326797	952119
C_Cd	C	Cd	591716	3.60674e+06
C_Co	C	Co	653595	1.10147e+08
C_Mo	C	Mo	4.13223e+06	21605.8
N_Si	N	Si	1	0.300903
N_K	N	K	9.41606	0.00293974
N_S	N	S	12.2857	0.00107105
N_P	N	P	15.9851	15
N_Mg	N	Mg	28.5398	0.000569649
N_Ca	N	Ca	32.0099	0.00291857
N_Fe	N	Fe	2132.23	55865.9
N_Sr	N	Sr	3200.99	0.337079
N_Mn	N	Mn	5707.96	82417.6
N_Ni	N	Ni	16005	3671.97
N_Zn	N	Zn	20000	5607.48
N_Cu	N	Cu	42156.9	12711.9
N_Cd	N	Cd	76331.4	48154.1
N_Co	N	Co	84313.7	1.47059e+06
N_Mo	N	Mo	533058	288.462
Si_K	Si	K	9.41606	0.00976972
Si_S	Si	S	12.2857	0.00355944
Si_P	Si	P	15.9851	49.85
Si_Mg	Si	Mg	28.5398	0.00189313
Si_Ca	Si	Ca	32.0099	0.00969939
Si_Fe	Si	Fe	2132.23	185661
Si_Sr	Si	Sr	3200.99	1.12022
Si_Mn	Si	Mn	5707.96	273901
Si_Ni	Si	Ni	16005	12203.2
Si_Zn	Si	Zn	20000	18635.5
Si_Cu	Si	Cu	42156.9	42245.8
Si_Cd	Si	Cd	76331.4	160032
Si_Co	Si	Co	84313.7	4.88725e+06
Si_Mo	Si	Mo	533058	958.654
K_S	K	S	1.30476	0.364334
K_P	K	P	1.69765	5102.5
K_Mg	K	Mg	3.03097	0.193776
K_Ca	K	Ca	3.3995	0.992801
K_Fe	K	Fe	226.446	1.90037e+07
K_Sr	K	Sr	339.95	114.663
K_Mn	K	Mn	606.195	2.80357e+07
K_Ni	K	Ni	1699.75	1.24908e+06
K_Zn	K	Zn	2124.03	1.90748e+06
K_Cu	K	Cu	4477.12	4.32415e+06
K_Cd	K	Cd	8106.51	1.63804e+07
K_Co	K	Co	8954.25	5.00245e+08
K_Mo	K	Mo	56611.6	98125
S_P	S	P	1.30112	14005
S_Mg	S	Mg	2.32301	0.531862
S_Ca	S	Ca	2.60546	2.72497
S_Fe	S	Fe	173.554	5.21601e+07
S_Sr	S	Sr	260.546	314.719
S_Mn	S	Mn	464.602	7.69505e+07
S_Ni	S	Ni	1302.73	3.4284e+06
S_Zn	S	Zn	1627.91	5.23551e+06
S_Cu	S	Cu	3431.37	1.18686e+07
S_Cd	S	Cd	6213.02	4.49599e+07
S_Co	S	Co	6862.75	1.37304e+09
S_Mo	S	Mo	43388.4	269327
P_Mg	P	Mg	1.7854	3.79766064104512e-05
P_Ca	P	Ca	2.00248	0.000194571
P_Fe	P	Fe	133.388	3724.39
P_Sr	P	Sr	200.248	0.0224719
P_Mn	P	Mn	357.08	5494.51
P_Ni	P	Ni	1001.24	244.798
P_Zn	P	Zn	1251.16	373.832
P_Cu	P	Cu	2637.25	847.458
P_Cd	P	Cd	4775.15	3210.27
P_Co	P	Co	5274.51	98039.2
P_Mo	P	Mo	33347.1	19.2308
Mg_Ca	Mg	Ca	1.12159	5.12346
Mg_Fe	Mg	Fe	74.7107	9.80708e+07
Mg_Sr	Mg	Sr	112.159	591.73
Mg_Mn	Mg	Mn	200	1.44681e+08
Mg_Ni	Mg	Ni	560.794	6.44602e+06
Mg_Zn	Mg	Zn	700.775	9.84374e+06
Mg_Cu	Mg	Cu	1477.12	2.23153e+07
Mg_Cd	Mg	Cd	2674.56	8.45329e+07
Mg_Co	Mg	Co	2954.25	2.58157e+09
Mg_Mo	Mg	Mo	18677.7	506385
Ca_Fe	Ca	Fe	66.6116	1.91415e+07
Ca_Sr	Ca	Sr	100	115.494
Ca_Mn	Ca	Mn	178.319	2.8239e+07
Ca_Ni	Ca	Ni	500	1.25814e+06
Ca_Zn	Ca	Zn	624.806	1.92131e+06
Ca_Cu	Ca	Cu	1316.99	4.35551e+06
Ca_Cd	Ca	Cd	2384.62	1.64992e+07
Ca_Co	Ca	Co	2633.99	5.03873e+08
Ca_Mo	Ca	Mo	16652.9	98836.5
Fe_Sr	Fe	Sr	1.50124	6.03370786516854e-06
Fe_Mn	Fe	Mn	2.67699	1.47527
Fe_Ni	Fe	Ni	7.5062	0.0657283
Fe_Zn	Fe	Zn	9.37984	0.100374
Fe_Cu	Fe	Cu	19.7712	0.227542
Fe_Cd	Fe	Cd	35.7988	0.861958
Fe_Co	Fe	Co	39.5425	26.3235
Fe_Mo	Fe	Mo	250	0.00516346
Sr_Mn	Sr	Mn	1.78319	244505
Sr_Ni	Sr	Ni	5	10893.5
Sr_Zn	Sr	Zn	6.24806	16635.5
Sr_Cu	Sr	Cu	13.1699	37711.9
Sr_Cd	Sr	Cd	23.8462	142857
Sr_Co	Sr	Co	26.3399	4.36275e+06
Sr_Mo	Sr	Mo	166.529	855.769
Mn_Ni	Mn	Ni	2.80397	0.0445532
Mn_Zn	Mn	Zn	3.50388	0.0680374
Mn_Cu	Mn	Cu	7.38562	0.154237
Mn_Cd	Mn	Cd	13.3728	0.58427
Mn_Co	Mn	Co	14.7712	17.8431
Mn_Mo	Mn	Mo	93.3884	0.0035
Ni_Zn	Ni	Zn	1.24961	1.5271
Ni_Cu	Ni	Cu	2.63399	3.46186
Ni_Cd	Ni	Cd	4.76923	13.114
Ni_Co	Ni	Co	5.26797	400.49
Ni_Mo	Ni	Mo	33.3058	0.0785577
Zn_Cu	Zn	Cu	2.10784	2.26695
Zn_Cd	Zn	Cd	3.81657	8.58748
Zn_Co	Zn	Co	4.21569	262.255
Zn_Mo	Zn	Mo	26.6529	0.0514423
Cu_Cd	Cu	Cd	1.81065	3.78812
Cu_Co	Cu	Co	2	115.686
Cu_Mo	Cu	Mo	12.6446	0.0226923
Cd_Co	Cd	Co	1.10458	30.5392
Cd_Mo	Cd	Mo	6.98347	0.00599038
Co_Mo	Co	Mo	6.32231	0.000196154
